# Comprehensive drug efficacy data for mucinous ovarian carcinoma using a novel and extensive biobank of patient-derived organoid models

**DOI:** 10.64898/2026.04.06.716848

**Authors:** Olivia Craig, Carolina Salazar, Suad Abdirahman, Nikita Dalvi, Niveditha Rajadevan, Jennii Luu, Robert Vary, Susanne Ramm, Karla J Cowley, Ratana Lim, Briony Milesi, Christopher Tagkalidis, Patricia Wojtowicz, Stuart Bencraig, Genevieve Dall, Maree Pechlivanis, Breana G Galea, My Fitzgerald, Rita Saoud, Minh A To, Richard Lupat, Song Li, Catherine Kennedy, Rachel Delahunty, Prue Allan, Robert G Ramsay, Alicia Oshlack, Anna DeFazio, Clare L Scott, Kaylene J Simpson, Orla M McNally, Kylie L Gorringe

**Affiliations:** Peter MacCallum Cancer Centre, 305 Grattan St, Melbourne, VIC 3052, Australia; The University of Melbourne, Parkville, VIC 3052, Australia; The Royal Women’s Hospital, Parkville, VIC 3052, Australia; The Walter and Eliza Hall Institute of Medical Research, Parkville, VIC 3052, Australia; Centre for Cancer Research, The Westmead Institute for Medical Research, Sydney, NSW, 2145, Australia; Department of Gynaecological Oncology, Westmead Hospital, Sydney, NSW 2145, Australia; Faculty of Medicine and Health, The University of Sydney, Sydney, NSW 2006, Australia; The Daffodil Centre, The University of Sydney, and Cancer Council NSW, NSW 2006, Australia; The Mercy Hospital for Women and Austin Health, Heidelberg VIC 3084, Australia; Barwon Health and Deakin University, Geelong VIC 3220, Australia

**Author notes:** Equal contribution (Olivia Craig, Carolina Salazar). These authors contributed equally.

## Abstract

Mucinous Ovarian Carcinoma (MOC) is a rare ovarian cancer histological subtype with distinct pathology, genomics and clinical outcomes compared to other epithelial ovarian cancers. Accordingly, there is little evidence to guide clinical care, particularly in the use of systemic therapies, and the field has lacked informative and diverse pre-clinical models. We developed MOC-specific methods for generating tumour organoids with a success rate of 70% for long-term cultured lines (n=19). Organoid lines were developed from localised, advanced and recurrent tumours, including from biopsy tissue, and represent diverse genomic features not previously captured by existing cell lines. The organoid lines were highly similar to the tumours of origin for genomic and immunohistochemical markers. Screening using a panel of 11 chemotherapy agents highlighted resistance to standard-of-care agents such as carboplatin. Gastrointestinal cancer chemotherapy agents and their combination regimens lacked activity. Paclitaxel was often highly potent at low doses but failed to kill all cells. However, less frequently used drugs such as gemcitabine, topotecan and doxorubicin inhibited many of the lines more effectively than paclitaxel. Available, but non-standard of care, chemotherapy agents should be considered for clinical management of MOC. This is the largest (by ∼10 fold) cohort of fully characterised patient-derived MOC organoid lines described and the first with extensive drug screening data affording an opportunity for drug discovery and screening for personalised treatment.
