## Supplementary Table 1 for "Comprehensive drug efficacy data for mucinous ovarian carcinoma using a novel and extensive biobank of patient-derived organoid models"

### Sheet: Successful MOC lines full info
ID	Sample state (frozen/fresh)	Diagnosis	Primary or recurrence (tissue we received)	History of cancer	Age at diagnosis	Tumour site/s	Tissue we received	Surgical procedure/s	Intact tumour size	Stage	Grade (pathology report description)	Residual disease	Type (infiltrative/expansile)	Prior therapy Y/N	Adjuvant treatment	Treatment details	Radiotherapy	Recurrence	Recurrence site/s	Progression free survival	Patient follow-up/status	Death due to MOC?	Overall survival	Smoking status	BMI
16	fresh	MOC	recurrence	Y previous MOC, date unknown	45-49	Pelvic disease, liver metastsis, peritoneal and retroperitoneal metastasis	small bowel	Small bowel resection +peritoneal nodule	NA	Rec	poorly differentiated	NA	Infiltrative	N	N	NA	N (assumed)	N	NA	<6 months	deceased	Y	<6 months	NA	NA
38	fresh	MOC	primary	N	45-49	L ovary	L ovary	TAHBSO, omentectomy, washings, appendicectomy, peritonectomy	210x180x120mm	IA	high-grade nuclear features	NA	Infiltrative	N	N, not offered	NA	N, not offered	N	NA	>4 years	alive	NA	>4 years	NA	NA
41	fresh	MOC	primary	N	50-54	R ovary	R ovary	TAHBSO, omentectomy, appendicectomy	270x240x80mm	IA	low-grade	NA	Expansile	N	N, not offered	NA	N, not offered	N	NA	>4 years	alive	NA	>4 years	never	<30
46	frozen	MOC	primary	N	35-39	R ovary	R ovary	TAHBSO + staging biopsies	190x170x80mm	IC	Grade 1, well differentiated	NA	Expansile	N	N	NA	N	N	NA	>4 years	alive	NA	>4 years	Smoker 12 pack year history	>35
49	fresh	MOC	primary	N	60-64	R ovary	R ovary	BSO, staging biopsies, aappendicectomy	190x120x30	IA	high grade, solid, poorly differentiated	NA	Infiltrative	N	N, not offered	NA	N	Y	lung	12-24 months	deceased	Y	<2 years	NA	NA
55	fresh	MOC	primary	N	50-54	L ovary, metastatic to anterior abdominal wall, omentum, bowel adhesions	L ovary	TAHBSO, washings, omentectomy, appendicectomy	150x140x60	IIB	Grade 2, Well to moderately differentiated	not known	Infiltrative	N	Y	carboplatin/paclitaxel	N, not offered	N	NA	>3 years	alive	NA	>3 years	never	>35
59	fresh	MOC	primary	N	<30	L ovary	L ovary	LO cystectomy, washing, omental biopsy	90 x 90 x 15 mm	IC	Grade 1, well differentiated	NA	Expansile	N	N, not offered	NA	N, not offered	N	NA	>2 years	alive	NA	>2 years	never	20-24
60	fresh	MOC	recurrence	borderline mucinous ovarian cyst with microinvasion 9 months prev	<30	L and R ovary, abdominal wall/colon (original cyst R ov)	L ovary	BSO, cytoreductive surgery	L - 220 x 215 x 92 mm; R - 16 x 13 x 13 mm	IV	moderately and poorly differentiated	yes	Infiltrative	N	Y	HIPEC at sugery, then carboplatin/paclitaxel, GI regimen attempted	Y, palliative	Y	subcutaneous and vaginal, liver metasasis	<6 months	deceased	Y	<1 year	non	NA
61	fresh	MOC	recurrence	18 y prior mixed clear cell/HGSOC stage 2B, 10 y prior benign mucinous ovarian tumour, 6 y prior mucinous borderline, 7 y with intraepithelial carcinoma	>70	rectosigmoid colon	rectosigmoid colon	resection of rectosigmoid colon and ureter	80 x 65 x 65 mm	Rec/IV	well differentiated	no	Infiltrative	adjuvant carbo in 2004 for HGSOC	Y	carboplatin	N (assumed)	N	NA	>2 years	alive	NA	>2 years	non	NA
63	frozen mince	MOC	primary	N	45-49	L ovary	L ovary	TAHBSO, omenectomy, lymphadenectomy, washings	230 x 190 x 60 mm	IA	Grade 2, moderate to well differentiated	NA	Expansile	N	N, not offered	NA	N, not offered	N	NA	>5 years	alive	NA	>5 years	never	25-30
64	frozen mince	MOC	primary	N	30-34	L ovary	L ovary	L SO, washings, staging biopsies, appendicectomy	200x80x80mm	IA	Grade 1-2, moderate to well differentiated	NA	Expansile	N	N, not offered	NA	N, not offered	N	NA	>2 years	alive	NA	>2 years	never	20-24
65	fresh	MOC	primary	N	50-54	L ovary	L ovary	TAHBSO, omentectomy, appendicetomy	360 x 360 x 140mm	IC	High	NA	Expansile w focal infiltrative pattern	N	None	NA	N	N	NA	>1 year	alive	NA	>1 year	never	>35
66	fresh	MOC	primary	N	35-39	L ovary	L ovary	L SO, washings, staging biopsies	130x70x30mm	IC	Grade 1, well differentiated	NA	Expansile	N	N, not offered	NA	N, not offered	N	NA	>1 year	alive	NA	>1 year	never	25-30
70	fresh	MOC	primary	N	50-54	R ovary	R ovary	TAHBSO, washings, staging biopsies	190x140x70mm	IA	well differentiated	NA	Expansile	N	N, not offered	NA	N, not offered	N	NA	>1 year	alive	NA	>1 year	currently	20-24
71	Fresh	MOC reclassified as small bowel	recurrence	MOC infiltrative, L ovary	50-54	Peritoneum	Peritoneum	Cytoreduction	200x160x140 (primary)	Rec	moderately differentiated	NA	Infiltrative	N	N	HIPEC cisplatin	N	Y	peritoneal	<6 months	deceased	Y	3 years	NA	NA
73	fresh	MOC	primary	N	55-59	L ovary	L ovary	Hysterectomy, L SO, removed remnant R tube, washings, omentectomy	165x140x70mm	IC	Grade 2, moderately differentiated	NA	expansile	N	N, not offered	NA	N, not offered	N	NA	>1 year	alive	NA	>1 year	never	25-30
74	fresh	MOC	primary	N	50-54	R ovary	R ovary	TAHBSO, washings, staging biopsies	230x160x90mm	IA	Grade 1, well differentiated	NA	expansile	N	N, not offered	NA	N, not offered	N	NA	>1 year	alive	NA	>1 year	currently	>35
76	Fresh - biopsy	MOC	recurrence	3 y prior, borderline mucinous ovarian +IEC, left ovary	60-64	Metastatic	Anterior abdominal wall nodule, core sample	NA	NA	IV	moderately differentiated	NA	Infiltrative	N	Y	carboplatin/paclitaxel, then doxorubicin	N	Y	lung	<6 months	deceased	Y	<2 years	NA	NA
77	frozen	MOC	primary	N	30-34	ovary	ovary	LSO, staging biopsies	216x170x60mm	IC	severe nuclear atypia, increased mitoses	NA	infiltrative	N	N, declined	NA	N, not offered	Y	peritoneal	6-12 months	alive	NA	>1 year	NA	NA
78	fresh	MOC	primary	previous borderline? Ovary previously removed	35-39	L ovary	L ovary	LSO, RS, staging biopsies	85x80x70mm	IIIC	moderately differentiated	yes	Infiltrative	N	N	NA	N, not offered	N	NA	<1 year	deceased	Y	<1 year	NA	NA

### Sheet: Unsuccessful MOC
ID	Confirmed diagnosis	Tissue	Pathology comments	Successful	Culture comments
2	MOC	Fresh, metastatic biopsy		N	No growth (optimisation phase)
12	MOC	Fresh, ovary	Well differentiated, expansile invasion. CK7+, 30 cm tumour	N	Limited growth (optimisation phase)
28	MOC	Fresh, ovary	Expansile invasion, necrotic cysts	N	Necrotic
48	MOC	Fresh, Recurrence ovary	Moderate atypia, focally severe	N
52	MOC	Fresh, Recurrence ovary	Recurrence during pregnancy, infiltrative	N	Fibroblast overgrowth, could not rescue small organoids present
53	MOC	Frozen, ovary	Expansile invasion	N	Cells dead when thawed, two attempts made
56	MOC	Frozen, ovary	Expansile invasion, 50% necrosis	N	Frozen, necrotic
58	MOC	Fresh, peritonem, omentum	Infiltrative metastatic MOC	N
67	MOC	Frozen, ovary	Expansile invasion, focal infiltrative	N	Frozen
69	MOC	Frozen, ovary	Neuroendocrine features	N	Frozen

### Sheet: Benign borderline
Org #	Confirmed diagnosis	Tissue	Successful
3	Borderline	Fresh ovary	N
4	Benign	Fresh ovary	N
5	Borderline	Fresh ovary	N
6	Borderline	Fresh ovary	N
7	Benign	Fresh ovary	N
8	Borderline	Fresh ovary	N
9	Borderline	Fresh ovary	N
11	Borderline	Fresh ovary	N
15	Borderline	Fresh ovary	N
17	Benign	Fresh ovary	N
18	Benign	Fresh ovary	N
19	Benign	Fresh ovary	N
23	Benign	Fresh ovary	N
24	Benign + brenner	Fresh ovary	N
25	Benign	Fresh ovary	N
26	Borderline	Fresh ovary	Y
27	Borderline	Fresh ovary	Y
29	Benign	Fresh ovary	Y
31	Benign	Fresh ovary	Y
34	Benign	Fresh ovary	N
35	Benign	Fresh ovary	N
36	Benign	Fresh ovary	N
39	Benign	Fresh ovary	N
40	Benign	Fresh ovary	Y
42	Borderline	Fresh ovary	Y
44	Borderline	Fresh ovary	Y
47	borderline	Fresh ovary	Y
51	Borderline	Fresh ovary	Y
57	Borderline but with areas of intraepithelial carcinoma (all less <5mm diameter do doesn't meet criteria for official carcinoma diagnosis)	Fresh ovary	Y
62	Borderline	Fresh ovary	Y
