## Supplementary Table 3 for "Comprehensive drug efficacy data for mucinous ovarian carcinoma using a novel and extensive biobank of patient-derived organoid models"

### Sheet: Sheet1
ID	DNA sequencing - Org	Organoid passage sequenced	DNA sequencing - T	Tumour type	Normal	Paired?	Depth (Org)	Purity (Org)	Depth (T)	{Purity (T)	Depth (N)	RNA sequencing - Org	RNA sequencing - T	Mapped unique reads (Org)	Mapped unique reads (T)
16	Panel	6	Panel	Frozen	WBC	Y	196.13	NA	373.61	NA	383.9	Y	Y	3509159	4879057
38	WGS	5	WGS	FFPE	FFPE stroma	Y	26	0.96	10	0.4	17	Y	N	8360561	NA
41	WGS	4	WGS	FFPE	FFPE stroma	Y	27	0.76	25	0.3	31	Y	N	8020709	NA
46	WGS	2	WGS	FFPE	CAF	Y	49	1	28	0.29	19	Y	Y	8964376	5942669
49	WGS	3	WGS	FFPE	WBC	Y	69	1	49	0.94	32	Y	Y	17941501	6861774
55	WGS	6	WGS	FFPE	CAF	Y	51	1	45	0.42	19	Y	Y	13251433	4512385
59	NA	NA	WGS	FFPE	CAF	N	NA	NA	34	NA	NA	N	Y	NA	4662212
60	WGS	3	WGS (clinical)	FFPE	WBC	Y	57	0.99	77	0.92	45	Y	Y	12887796	7753809
61	WGS	2	WES (clinical)	FFPE	WBC (WES only)	N	50	NA	NA	NA	NA	Y	failed	11285304	317041
63	WGS	2	WGS	Frozen	CAF	Y	24	0.99	41	0.78	15	Y	Y	14716291	7063488
64	WGS	1	WGS (clinical)	Frozen	WBC	Y	55	0.95	79	0.68	35	Y	N	13173310	NA
65	WGS	2	WGS	FFPE	CAF	Y	53	0.99	43	0.86	16	Y	failed	11991348	813397
66	WGS	5	WGS	FFPE	CAF	Y	57	0.99	47	0.89	28	Y	failed	9054631	not sequenced
70	WGS	4	WGS	FFPE	CAF	Y	48	0.99	35	0.24	23	Y	Y	13791561	6045744
73	WGS	7	WGS	FFPE	CAF	Y	70	1	52	0.63	62	Y	Y	9583376	6376172
74	WGS	2	WGS	FFPE	CAF	Y	36	0.99	35	0.56	19	Y	Y	11966157	6520824
76	WES	8	Panel (clinical ctDNA)	FFPE	NA	N	123	NA	NA	NA	NA	N	N	NA	NA
57	WGS	12	NA	FFPE	NA	N	45	NA	NA	NA	NA	Y	N	10350163	NA
62	WGS	7	NA	FFPE	NA	N	71	NA	NA	NA	NA	Y	N	12073910	NA
44	WES	9	NA	FFPE	NA	N	91	NA	NA	NA	NA	Y	N	7475676	NA
47	NA	1	NA	NA	NA	NA	NA	NA	NA	NA	NA	Y	N	6694888	NA
Purity only available for WGS samples with matching normal DNA
