## Supplementary Table 9 for "Comprehensive drug efficacy data for mucinous ovarian carcinoma using a novel and extensive biobank of patient-derived organoid models"

### Sheet: Fishers tests
	Growth.pattern	Grade	Topotecan	Irinotecan	Doxorubicin	Gemcitabine	MMC	Taxane	Overall	TP53	KRAS	ERBB2	CDKN2A	CDKN2A.binary	WGD	PAX8..pathrep.	CK7	Morphology	FIGO.binary	Morph.gland	Morph.dense	Morph.bubbly	Morph.cystic
FIGO.Stage1	0.0232523	0.86604	1	1	0.65035	0.333999	0.51715	0.100899	0.300699	0.406109	0.406109	0.674923	1	1	0.0467033	0.43558	1	0.00753529	7.37137e-05	0.27066	0.263082	0.263158	0.0207788
Growth.pattern	NA	0.0118859	1	1	1	0.118881	0.0839161	0.286713	0.118881	1	0.61991	1	0.439654	1	0.0549451	0.408431	0.473684	0.078352	0.0108359	0.36985	0.0230141	1	0.0572755
Grade	0.0118859	NA	0.285714	0.0742591	0.184149	0.8002	1	0.333999	1	0.406109	0.519231	1	0.387312	1	0.208791	1	0.508772	0.244443	0.407895	0.722156	0.194884	0.739938	0.0326864
Topotecan	1	0.285714	NA	0.619048	0.133333	0.0571429	0.6	0.133333	0.2	1	0.423077	1	1	1	1	1	1	0.228571	1	0.466667	0.142857	0.257143	0.52381
Irinotecan	1	0.0742591	0.619048	NA	0.505051	0.182595	0.0784771	0.431235	0.0536131	1	0.314685	0.340659	0.294017	0.255944	1	0.597203	0.2	0.0898435	1	0.184149	0.776224	0.619048	0.324009
Doxorubicin	1	0.184149	0.133333	0.505051	NA	0.0960373	0.12704	0.0960373	0.428904	0.34965	1	1	0.86014	0.685315	1	0.427273	0.533333	0.248718	0.363636	1	0.167832	0.133333	1
Gemcitabine	0.118881	0.8002	0.0571429	0.182595	0.0960373	NA	0.0003552	0.000954601	0.0001554	0.461538	1	0.56044	0.311966	0.314685	0.618182	0.437762	0.542857	0.262604	0.142191	0.0666667	0.566434	0.0571429	0.72028
MMC	0.0839161	1	0.6	0.0784771	0.12704	0.0003552	NA	0.0102564	0.0001554	1	0.737762	0.274725	0.456099	0.188811	1	0.282517	0.4	0.290176	0.242424	0.0438228	0.167832	0.6	0.79021
Taxane	0.286713	0.333999	0.133333	0.431235	0.0960373	0.000954601	0.0102564	NA	0.00699301	0.461538	1	0.307692	0.877622	0.706294	0.25	0.874126	1	0.262604	0.048951	0.0666667	0.566434	0.133333	0.5338
Overall	0.118881	1	0.2	0.0536131	0.428904	0.0001554	0.0001554	0.00699301	NA	1	1	0.472527	0.469697	0.265734	0.522727	0.236364	0.466667	0.186014	0.118881	0.0405594	1	0.2	0.608392
TP53	1	0.406109	1	1	0.34965	0.461538	1	0.461538	1	NA	0.244505	0.260504	0.244344	0.338235	0.505495	0.0963154	1	1	0.600032	0.338235	1	1	1
KRAS	0.61991	0.519231	0.423077	0.314685	1	1	0.737762	1	1	0.244505	NA	0.537815	0.334842	0.59276	1	0.500646	0.0735294	0.271332	0.600032	1	0.61991	0.514706	0.116516
ERBB2	1	1	1	0.692308	1	1	0.492308	0.630769	1	0.260504	0.537815	NA	0.117647	0.25	1	1	0.467836	0.962848	1	1	1	1	1
CDKN2A	0.439654	0.387312	1	0.294017	0.86014	0.311966	0.456099	0.877622	0.469697	0.244344	0.334842	0.117647	NA	5.14192e-05	0.516484	0.935212	0.227941	0.991115	1	0.798437	1	0.464706	0.61991
CDKN2A.binary	1	1	1	0.255944	0.685315	0.314685	0.188811	0.706294	0.265734	0.338235	0.59276	0.25	5.14192e-05	NA	0.505495	0.805636	0.485294	0.944467	1	0.622069	1	1	0.59276
WGD	0.0549451	0.208791	1	1	1	0.618182	1	0.25	0.522727	0.505495	1	1	0.516484	0.505495	NA	1	0.395604	0.17033	0.0934066	1	0.538462	0.395604	0.0934066
PAX8..pathrep.	0.408431	1	1	0.597203	0.427273	0.437762	0.282517	0.874126	0.236364	0.0963154	0.500646	1	0.935212	0.805636	1	NA	0.0701754	0.904358	0.51349	0.84282	0.819957	1	1
CK7	0.473684	0.508772	1	0.2	0.533333	0.542857	0.4	1	0.466667	1	0.0735294	0.490196	0.227941	0.485294	0.395604	0.0701754	NA	0.807018	1	1	0.473684	1	1
Morphology	0.078352	0.244443	0.228571	0.0898435	0.248718	0.262604	0.290176	0.262604	0.186014	1	0.271332	0.962848	0.991115	0.944467	0.17033	0.904358	0.807018	NA	0.0135265	0.000674764	0.00059538	0.0123839	0.00089307
FIGO.binary	0.0108359	0.407895	1	1	0.363636	0.142191	0.242424	0.048951	0.118881	0.600032	0.600032	1	1	1	0.0934066	0.51349	1	0.0135265	NA	0.176987	0.140867	1	0.00954592
Morph.gland	0.36985	0.722156	0.466667	0.184149	1	0.0666667	0.0438228	0.0666667	0.0405594	0.338235	1	1	0.798437	0.622069	1	0.84282	1	0.000674764	0.176987	NA	1	0.22807	1
Morph.dense	0.0230141	0.194884	0.142857	0.776224	0.167832	0.566434	0.167832	0.566434	1	1	0.61991	1	1	1	0.538462	0.819957	0.473684	0.00059538	0.140867	1	NA	0.0866873	0.0572755
Morph.bubbly	1	0.739938	0.257143	0.619048	0.133333	0.0571429	0.6	0.133333	0.2	1	0.514706	1	0.464706	1	0.395604	1	1	0.0123839	1	0.22807	0.0866873	NA	0.263158
Morph.cystic	0.0572755	0.0326864	0.52381	0.324009	1	0.72028	0.79021	0.5338	0.608392	1	0.116516	1	0.61991	0.59276	0.0934066	1	1	0.00089307	0.00954592	1	0.0572755	0.263158	NA

### Sheet: T-tests
Factor	Variable	P_Value	fdr
Morph.gland	Docetaxel	0.004662	0.174105
Morph.gland	Paclitaxel	0.004662	0.174105
Morph.cystic	Carboplatin	0.00699301	0.197961
Morph.gland	X5.Fluouracil	0.00813307	0.207981
WGD	Ploidy	0.00994827	0.22237
FIGO.binary	Cisplatin	0.0107874	0.228497
WGD	Carboplatin	0.0181818	0.273114
FIGO.binary	Docetaxel	0.0195804	0.280228
WGD	FGA	0.0236588	0.299379
Morph.bubbly	Doxorubicin.1	0.025641	0.307981
Morph.cystic	FGA	0.0288128	0.320975
Morph.gland	Oxaliplatin	0.0316528	0.331931
FIGO.binary	Carboplatin	0.0335664	0.339005
Morph.gland	Irinotecan.1	0.034965	0.344036
FIGO.binary	Paclitaxel	0.0503497	0.393588
Growth.pattern	Docetaxel	0.0512821	0.39633
ERBB2	Docetaxel	0.0512821	0.39633
ERBB2	Paclitaxel	0.0512821	0.39633
Morph.bubbly	Irinotecan.1	0.0512821	0.39633
ERBB2	Oxaliplatin	0.0600624	0.421114
CK7	MitomycinC	0.0604163	0.422078
WGD	Cisplatin	0.0639911	0.431684
Morph.dense	Doxorubicin.1	0.0734266	0.456037
Morph.cystic	Cisplatin	0.0755243	0.461281
TP53	Oxaliplatin	0.0887518	0.493206
Morph.bubbly	Cisplatin	0.0929405	0.502963
Morph.gland	Gemcitabine.1	0.0999454	0.518966
Growth.pattern	Paclitaxel	0.101399	0.522241
Morph.gland	Carboplatin	0.101399	0.522241
Morph.gland	Topotecan.1	0.101399	0.522241
CK7	Doxorubicin.1	0.102564	0.524857
CK7	Irinotecan.1	0.102564	0.524857
CK7	Topotecan.1	0.102564	0.524857
Morph.bubbly	Docetaxel	0.102564	0.524857
Morph.bubbly	Topotecan.1	0.102564	0.524857
CDKN2A.binary	Irinotecan.1	0.106294	0.533166
TP53	FGA	0.112202	0.546151
Morph.bubbly	X5.Fluouracil	0.113819	0.549669
WGD	Oxaliplatin	0.114755	0.551698
FIGO.binary	Oxaliplatin	0.121793	0.566807
Morph.dense	Irinotecan.1	0.137529	0.599713
WGD	Docetaxel	0.145455	0.615879
CK7	FGA	0.152402	0.629842
Growth.pattern	Cisplatin	0.152563	0.630162
Growth.pattern	Gemcitabine.1	0.152563	0.630162
KRAS	Doxorubicin.1	0.160839	0.646551
Morph.cystic	Docetaxel	0.160839	0.646551
Morph.gland	Ploidy	0.165081	0.654853
CK7	Gemcitabine.1	0.166481	0.65758
Morph.bubbly	MitomycinC	0.166481	0.65758
Morph.cystic	Oxaliplatin	0.175106	0.674221
Growth.pattern	Carboplatin	0.180653	0.684782
CDKN2A.binary	Gemcitabine.1	0.189054	0.700575
FIGO.binary	Gemcitabine.1	0.189054	0.700575
Morph.bubbly	Gemcitabine.1	0.198872	0.718721
TP53	X5.Fluouracil	0.216412	0.750295
Growth.pattern	FGA	0.222813	0.761543
Morph.gland	MitomycinC	0.224001	0.763616
KRAS	FGA	0.22457	0.764605
FIGO.binary	Ploidy	0.226947	0.768729
Morph.cystic	Ploidy	0.226947	0.768729
Morph.bubbly	Paclitaxel	0.230769	0.775316
KRAS	MitomycinC	0.236079	0.784374
FIGO.binary	MitomycinC	0.24651	0.801858
Growth.pattern	MitomycinC	0.252445	0.811617
Morph.gland	Cisplatin	0.252445	0.811617
TP53	Paclitaxel	0.26014	0.82406
CDKN2A.binary	Carboplatin	0.26014	0.82406
CDKN2A.binary	Paclitaxel	0.26014	0.82406
CDKN2A.binary	Topotecan.1	0.26014	0.82406
Morph.bubbly	Oxaliplatin	0.276324	0.849437
ERBB2	X5.Fluouracil	0.276986	0.850453
ERBB2	MitomycinC	0.276986	0.850453
CDKN2A.binary	MitomycinC	0.279426	0.854175
Morph.cystic	Doxorubicin.1	0.286713	0.865142
Morph.cystic	Paclitaxel	0.286713	0.865142
Morph.dense	Topotecan.1	0.294872	0.877141
ERBB2	Ploidy	0.298807	0.882823
ERBB2	Gemcitabine.1	0.323013	0.916189
TP53	Docetaxel	0.33007	0.925394
FIGO.binary	FGA	0.362375	0.964388
Growth.pattern	Topotecan.1	0.365967	0.968399
TP53	Gemcitabine.1	0.395416	0.998775
Growth.pattern	Ploidy	0.42286	1
Growth.pattern	Doxorubicin.1	0.835664	1
Growth.pattern	X5.Fluouracil	0.720617	1
Growth.pattern	Irinotecan.1	0.5338	1
Growth.pattern	Oxaliplatin	0.667375	1
TP53	Ploidy	0.608548	1
TP53	Doxorubicin.1	1	1
TP53	Carboplatin	1	1
TP53	Cisplatin	0.588642	1
TP53	Irinotecan.1	0.413986	1
TP53	MitomycinC	0.699282	1
TP53	Topotecan.1	0.413986	1
KRAS	Ploidy	0.558339	1
KRAS	X5.Fluouracil	0.672179	1
KRAS	Carboplatin	0.692308	1
KRAS	Cisplatin	1	1
KRAS	Docetaxel	1	1
KRAS	Gemcitabine.1	0.498372	1
KRAS	Irinotecan.1	0.573427	1
KRAS	Oxaliplatin	0.734614	1
KRAS	Paclitaxel	0.937063	1
KRAS	Topotecan.1	0.573427	1
ERBB2	FGA	0.736243	1
ERBB2	Doxorubicin.1	0.641026	1
ERBB2	Carboplatin	0.641026	1
ERBB2	Cisplatin	0.621205	1
ERBB2	Irinotecan.1	0.641026	1
ERBB2	Topotecan.1	0.410256	1
CDKN2A.binary	Ploidy	0.769786	1
CDKN2A.binary	FGA	0.785958	1
CDKN2A.binary	Doxorubicin.1	0.71049	1
CDKN2A.binary	X5.Fluouracil	0.536534	1
CDKN2A.binary	Cisplatin	0.757298	1
CDKN2A.binary	Docetaxel	0.71049	1
CDKN2A.binary	Oxaliplatin	0.642514	1
WGD	Doxorubicin.1	0.727273	1
WGD	X5.Fluouracil	0.6	1
WGD	Gemcitabine.1	0.711048	1
WGD	Irinotecan.1	0.863636	1
WGD	MitomycinC	0.516801	1
WGD	Paclitaxel	0.481818	1
WGD	Topotecan.1	0.863636	1
CK7	Ploidy	0.924748	1
CK7	X5.Fluouracil	0.489063	1
CK7	Carboplatin	1	1
CK7	Cisplatin	1	1
CK7	Docetaxel	0.923077	1
CK7	Oxaliplatin	0.620724	1
CK7	Paclitaxel	0.512821	1
FIGO.binary	Doxorubicin.1	0.93986	1
FIGO.binary	X5.Fluouracil	0.439772	1
FIGO.binary	Irinotecan.1	0.825175	1
FIGO.binary	Topotecan.1	0.71049	1
Morph.gland	FGA	0.832096	1
Morph.gland	Doxorubicin.1	0.945221	1
Morph.dense	Ploidy	0.504203	1
Morph.dense	FGA	0.458057	1
Morph.dense	X5.Fluouracil	0.774796	1
Morph.dense	Carboplatin	0.730769	1
Morph.dense	Cisplatin	0.519743	1
Morph.dense	Docetaxel	0.835664	1
Morph.dense	Gemcitabine.1	0.567176	1
Morph.dense	MitomycinC	0.431401	1
Morph.dense	Oxaliplatin	0.829863	1
Morph.dense	Paclitaxel	0.835664	1
Morph.bubbly	Ploidy	1	1
Morph.bubbly	FGA	0.637237	1
Morph.bubbly	Carboplatin	0.923077	1
Morph.cystic	X5.Fluouracil	0.734966	1
Morph.cystic	Gemcitabine.1	0.672179	1
Morph.cystic	Irinotecan.1	0.573427	1
Morph.cystic	MitomycinC	0.672179	1
Morph.cystic	Topotecan.1	0.692308	1
Morphology	Ploidy	NA	NA
Morphology	FGA	NA	NA
Morphology	Doxorubicin.1	NA	NA
Morphology	X5.Fluouracil	NA	NA
Morphology	Carboplatin	NA	NA
Morphology	Cisplatin	NA	NA
Morphology	Docetaxel	NA	NA
Morphology	Gemcitabine.1	NA	NA
Morphology	Irinotecan.1	NA	NA
Morphology	MitomycinC	NA	NA
Morphology	Oxaliplatin	NA	NA
Morphology	Paclitaxel	NA	NA
Morphology	Topotecan.1	NA	NA
